# Physiological diversity enhanced by recurrent divergence and secondary gene flow within a grass species

**DOI:** 10.1101/2020.04.23.053280

**Authors:** Matheus E. Bianconi, Luke T. Dunning, Emma V. Curran, Oriane Hidalgo, Robyn F. Powell, Sahr Mian, Ilia J. Leitch, Marjorie R. Lundgren, Sophie Manzi, Maria S. Vorontsova, Guillaume Besnard, Colin P. Osborne, Jill K. Olofsson, Pascal-Antoine Christin

**Affiliations:** Department of Animal and Plant Sciences, University of Sheffield, Western Bank, Sheffield S10 2TN, UK; Comparative Plant & Fungal Biology, Royal Botanic Gardens, Kew, Richmond, Surrey TW9 3AB, UK; Laboratori de Botànica, Facultat de Farmàcia, Universitat de Barcelona, Unitat Associada CSIC, Av. Joan XXIII s.n., 08028 Barcelona, Catalonia, Spain; Lancaster Environment Centre, Lancaster University, Lancaster, LA1 4YQ, UK; Laboratoire Evolution & Diversité Biologique (EDB UMR5174), Université de Toulouse III – Paul Sabatier, CNRS, IRD, 118 route de Narbonne, 31062 Toulouse, France; Section for GeoGenetics, GLOBE Institute, University of Copenhagen, Øster Farimagsgade 5, building 7, 1353 København K, Denmark

**Keywords:** Admixture, C_4_ photosynthesis, evolutionary novelty, miombo woodlands, phylogenomics, phylogeography, Poaceae, polyploidy

## Abstract

- C_4_ photosynthesis evolved multiple times independently in angiosperms, but most origins are relatively old so that the early events linked to photosynthetic diversification are blurred. The grass *Alloteropsis semialata* is an exception, as this single species encompasses C_4_ and non-C_4_ populations.
- Using phylogenomics and population genomics, we infer the history of dispersal and secondary exchanges before, during, and after photosynthetic divergence in *A. semialata*. We further establish the genetic origins of polyploids in this species.
- Organelle phylogenies indicate limited seed dispersal within the Central Zambezian region of Africa, where the species originated ∼ 2–3 Ma. Outside this region, the species spread rapidly across the paleotropics to Australia. Comparison of nuclear and organelle phylogenies and analyses of whole genomes reveal extensive secondary gene flow. In particular, the genomic group corresponding to the C_4_ trait was swept into seeds from distinct geographic regions. Multiple segmental allopolyploidy events mediated additional secondary genetic exchanges between photosynthetic types.
- Limited dispersal and isolation allowed lineage divergence, while episodic secondary exchanges led to the pollen-mediated, rapid spread of the derived C_4_ physiology. Overall, our study suggests that local adaptation followed by recurrent secondary gene flow promoted physiological diversification in this grass species.
