## Supplementary Information (Tables and Figs) for "Physiological diversity enhanced by recurrent divergence and secondary gene flow within a grass species": TableS1_samples_2020-04-23_final.xlsx

### Sheet: Sheet1
																			genomic data info
species	accession	alternative id	country	d13C (delta PDB)	photosynthetic type	genome size (2C; pg)	ploidy	latitude	longitude	elevation	voucher	year	material	data source	sequencing platform	sequencing centre	SRA	plastid genome NCBI	total filtered reads	read length	sequencing depth*	original dataset id	nuclear clade	plastid lineage	mitochondria lineage
A. angusta	AANG_COD1	Ang1	DRC	-10.2	C4	-	-	-4.04	21.76	422	Pauwels 1182 (BR)	1959	Herbarium	Olofsson et al. 2016	Illumina HiSeq 3000	GenoToul-GeT-PlaGE (Toulouse, France)	SRS1634610	KX752090.1	14343018	150	0.794169	Asem-PA1_GATCAG_L001	angusta	angusta	angusta
A. angusta	AANG_UGA1	3C	Uganda	-	-	-	2x	-0.36	31.87	1131	Namaganda & Wanyana 3C (MHU)	2012	Silica-dried	Lundgren et al. 2015	Illumina HiSeq 2500	GenoToul-GeT-PlaGE (Toulouse, France)	SRS1634611	KT281146.1	18067598	100	0.666932	PA-3C_CTTGTA_L002	angusta	angusta	angusta
A. cimicina	ACIM_MAD1	RCH20	Madagascar	-	-	-	-	-18.77	46.87	1372	Hall 20 (K)	2011	Silica-dried	Lundgren et al. 2015	Illumina HiSeq 2500	GenoToul-GeT-PlaGE (Toulouse, France)	SRS1634598	KT281156.1	20415006	100	0.753583	RCH20_GTGGCC_L002	cimicina	cimicina	cimicina
A. cimicina	ACIM_MAD2	Acim	Madagascar	-	-	-	-	-	-	-		2014	From seed	Dunning et al. 2019	Illumina HiSeq 2500	Edinburgh Genomics (UK)	SRS3552389	(to be deposited)	211257868	250	19.4955	A.cim	cimicina	cimicina	cimicina
A. paniculata	APAN_MAD1	MSV627	Madagascar	-	-	-	-	-18.77	46.87	1372	Vorontsova 627 (K)	2011	Silica-dried	Olofsson et al. 2016	Illumina HiSeq 2500	Genoscope (Evry, France)	SRS1634599	KX752089.1	7740126	100	0.285713	MSV627_C78ERACXX.IND41b	paniculata	paniculata	paniculata
A. paniculata	APAN_MOZ1	4005	Mozambique	-	-	-	-	-19.71	34.79	36	Tinley 2387 (SRGH)	1972	Herbarium	this study	Illumina HiSeq 3000	GenoToul-GeT-PlaGE (Toulouse, France)	(to be deposited)	(to be deposited)	29282334	150	1.62136	4005_GCCAAT_L006	paniculata	paniculata	paniculata
A. semialata	ANG1	JOL1006	Angola	-	-	-	-	-15.66	15.79	1210	Menezes; Barroso; Sousa 4584 (SRGH)	1973	Herbarium	this study	Illumina HiSeq 3000	GenoToul-GeT-PlaGE (Toulouse, France)	(to be deposited)	(to be deposited)	26247744	150	1.45333	JOL-1006_ACAGTG_L007	IV	D	D
A. semialata	AUS1-01	AUS1	Australia	-12.1	C4	2.25	2x	-19.62	146.96	37	AusTRCF 322458 0167	2005	Australian Pastures Genebank	Dunning et al. 2019	Illumina HiSeq 2500	Edinburgh Genomics (UK)	SRS3552391	KT281145.1	371177054	125	21.0848	AUS1	IV	D	D
A. semialata	AUS1604-02	AUS16-04-02	Australia	-12.5998	C4	3.65142	4x	-17.6966	145.183	660	-	2016	Silica-dried	Olofsson et al. 2019	Illumina HiSeq 2500	Sheffield Diagnostic Genetics Service (UK)	PRJNA560360	(to be deposited)	44104950	250	3.08764	AUS16-04-02	IV	D	D
A. semialata	AUS1604-03	AUS16-04-03	Australia	-12.3448	C4	2.72865	2x	-17.6966	145.183	660	-	2016	Silica-dried	Olofsson et al. 2019	Illumina HiSeq 2500	Sheffield Diagnostic Genetics Service (UK)	PRJNA560360	(to be deposited)	40765816	250	3.819	AUS16-04-03	IV	D	D
A. semialata	AUS1616-03	AUS16-16-03	Australia	-12.8219	C4	2.69307	2x	-26.2068	150.29	346	-	2016	Silica-dried	Olofsson et al. 2019	Illumina HiSeq 2500	Sheffield Diagnostic Genetics Service (UK)	PRJNA560360	(to be deposited)	45546578	250	4.32324	AUS16-16-03	IV	D	D
A. semialata	AUS1616-04	AUS16-16-04	Australia	-13.3219	C4	2.69347	2x	-26.2068	150.29	346	-	2016	Silica-dried	Olofsson et al. 2019	Illumina HiSeq 2500	Sheffield Diagnostic Genetics Service (UK)	PRJNA560360	(to be deposited)	38095508	250	3.61545	AUS16-16-04	IV	D	D
A. semialata	AUS1633-02	AUS16-33-02	Australia	-12.92	C4	2.73453	2x	-13.3357	131.136	96	-	2016	Silica-dried	Olofsson et al. 2019	Illumina HiSeq 2500	Sheffield Diagnostic Genetics Service (UK)	PRJNA560360	(to be deposited)	66090266	250	6.17811	AUS16-33-02	IV	D	D
A. semialata	AUS1633-03	AUS16-33-03	Australia	-12.3488	C4	2.70129	2x	-13.3357	131.136	96	-	2016	Silica-dried	Olofsson et al. 2019	Illumina HiSeq 2500	Sheffield Diagnostic Genetics Service (UK)	PRJNA560360	(to be deposited)	37595928	250	3.55771	AUS16-33-03	IV	D	D
A. semialata	AUS2-01	Mirim-1	Australia	-	-	-	-	-15.7679	128.75	72	-	2015	Silica-dried	Dunning et al. 2019	Illumina HiSeq 2500	Edinburgh Genomics (UK)	SRS3552405	(to be deposited)	48878980	250	4.5107	Mirim-1	IV	D	D
A. semialata	BDI1	39686	Burundi	-24.9	C3+C4	-	-	-3.07	30.5	1629	Reekmans 7226 (K)	1978	Herbarium	this study	Illumina HiSeq 3000	GenoToul-GeT-PlaGE (Toulouse, France)	(to be deposited)	(to be deposited)	58423744	150	3.23491	39686_TAGCTT_L006	II	B	B
A. semialata	BUR1-02	BF-2	Burkina Faso	-13.88	C4	2.0208	2x	10.85	-4.83	483	Sanou BUR-734 (K)	2009	From seed	Dunning et al. 2019	Illumina HiSeq 2500	Edinburgh Genomics (UK)	SRS3552402	(to be deposited)	39098998	250	4.94589	BF-2	IV	E	E
A. semialata	CHN1	China-Gin1	China	-	C4	-	2x	23.73	105.29	1285	-	2015	Silica-dried	Dunning et al. 2019	Illumina HiSeq 2500	Edinburgh Genomics (UK)	SRS3552403	(to be deposited)	25510240	250	2.35416	China-Gin1	IV	D	D
A. semialata	CMR1	31770	Cameroon	-10.1	C4	-	-	6.85	14.27	1017	Raynal 13309 (K)	1965	Herbarium	this study	Illumina HiSeq 3000	GenoToul-GeT-PlaGE (Toulouse, France)	(to be deposited)	(to be deposited)	36230664	150	0.468142	31770_AGTCAA_L006	unplaced	E	G
A. semialata	CMR1601-02	CAM16-01-02	Cameroon	-12.3	C4	11.8671	12x	5.93	10.62	1173	Christin; Lundgren; Kentatchime-1 (SHD)	2016	Field cutting	Dunning et al. 2019	Illumina HiSeq 2500	Edinburgh Genomics (UK)	SRS3552400	(to be deposited)	55345166	250	1.19217	CAM16-01-02	unplaced	E	G
A. semialata	DRC1	Asem4	DRC	-10.75	C4	-	-	-10.36	26.08	1633	Kisimba & Malaisse 438 (BR)	2006	Herbarium	Olofsson et al. 2016	Illumina HiSeq 3000	GenoToul-GeT-PlaGE (Toulouse, France)	SRS1634618	KX752088.1	33118910	150	1.83379	Alloteropsis-PA4_GAGTGG_L001	unplaced	F	F
A. semialata	DRC2	Asem2	DRC	-11.22	C4	-	-	-10.42	26.18	1686	Lefebvre et al. 84 (BR)	1973	Herbarium	Olofsson et al. 2016	Illumina HiSeq 3000	GenoToul-GeT-PlaGE (Toulouse, France)	SRS1634600	KX752086.1	23353806	150	1.29309	Asem-PA2_TAGCTT_L008	unplaced	F	F
A. semialata	DRC3	31768	DRC	-10.62	C4	-	-	-11.64	27.48	1251	Poelman 92 (K)	1961	Herbarium	Olofsson et al. 2016	Illumina HiSeq 2500	GenoToul-GeT-PlaGE (Toulouse, France)	SRS1634601	KX752083.1	28530034	125	1.31642	All-sem-31768_ATCACG_L003	III	E	G
A. semialata	DRC4	Asem3	DRC	-10.7	C4	-	-	-11.64	27.48	1251	Bulaimu 743 (BR)	1973	Herbarium	Olofsson et al. 2016	Illumina HiSeq 3000	GenoToul-GeT-PlaGE (Toulouse, France)	SRS1634602	KX752087.1	14480696	150	0.801793	Alloteropsis-PA3_CGTACG_L001	III	E	G
A. semialata	DRC5	31767	DRC	-22.6	C3+C4	-	-	-8.95	27.38	1411	Symoens 14118 (K)	1971	Herbarium	this study	Illumina HiSeq 3000	GenoToul-GeT-PlaGE (Toulouse, France)	(to be deposited)	(to be deposited)	24214246	150	1.34074	31767_CTTGTA_L006	II	C	C
A. semialata	DRC6	31771	DRC	-10.6	C4	-	-	-4.97	17.83	602	Schmitz 4195 (K)	1982	Herbarium	this study	Illumina HiSeq 3000	GenoToul-GeT-PlaGE (Toulouse, France)	(to be deposited)	(to be deposited)	35643774	150	1.97359	31771_GATCAG_L008	III	E	G
A. semialata	DRC7	39690	DRC	-20.7	C3+C4	-	-	-12.75	28.56	1273	Shaunty 488 (K)	1919	Herbarium	this study	Illumina HiSeq 3000	GenoToul-GeT-PlaGE (Toulouse, France)	(to be deposited)	(to be deposited)	34782236	150	1.92588	39690_GTCCGC_L006	II	B	B
A. semialata	ETH1	39693	Ethiopia	-	-	-	-	8.29	35.05	1649	Friis et al 2401 (K)	1982	Herbarium	this study	Illumina HiSeq 3000	GenoToul-GeT-PlaGE (Toulouse, France)	(to be deposited)	(to be deposited)	25385782	150	1.4056	39693_CTTGTA_L007	IV	E	E
A. semialata	GHA1	31766	Ghana	-10	C4	-	-	6.73	-1.34	279	Morton A3243a (K)	1958	Herbarium	this study	Illumina HiSeq 3000	GenoToul-GeT-PlaGE (Toulouse, France)	(to be deposited)	(to be deposited)	35715248	150	1.97754	31766_TAGCTT_L007	IV	E	E
A. semialata	INA1	JOL1003	Indonesia	-13.27	C4	-	-	-6.83	134.33	1	von Balgooy & Mamesha 6270 (K)	1993	Herbarium	Olofsson et al. 2019	Illumina HiSeq 3000	GenoToul-GeT-PlaGE (Toulouse, France)	PRJNA560360	(to be deposited)	17816680	150	0.986505	JOL-1003_TTAGGC_L007	IV	D	D
A. semialata	IND1	31760	India	-10.6	C4	-	-	23.48	92.89	862	Koelz 32989 (K)	1953	Herbarium	Olofsson et al. 2019	Illumina HiSeq 3000	GenoToul-GeT-PlaGE (Toulouse, France)	PRJNA560360	(to be deposited)	28152298	150	1.55879	31760_ACTTGA_L007	IV	D	D
A. semialata	KEN1	AB3722	Kenya	-11.715	C4	-	-	-0.02	37.91	888	Bogdan 3722 (EA)	1953	Herbarium	Olofsson et al. 2016	Illumina HiSeq 2500	GenoToul-GeT-PlaGE (Toulouse, France)	SRS1634605	KX752085.1	24717950	125	1.14052	All-sem-AB3722_TTAGGC_L003	IV	E	E
A. semialata	MAD1-03	Maj-3	Madagascar	-14.7	C4	2.23651	2x	-15.67	46.37	21	Vorontsova 919 (K)	2013	Field cutting	Dunning et al. 2019	Illumina HiSeq 2500	Edinburgh Genomics (UK)	SRS3552401	(to be deposited)	25738430	250	2.94179	Maj-3	IV	D	D
A. semialata	MAW1	4010	Malawi	-	-	-	-	-13.03	33.46	1041	Hall-Martin 1280 (SRGH)	1970	Herbarium	this study	Illumina HiSeq 3000	GenoToul-GeT-PlaGE (Toulouse, France)	(to be deposited)	(to be deposited)	16044126	150	0.888359	4010_GGCTAC_L006	IV	E	E
A. semialata	MOZ1	4007	Mozambique	-	-	-	-	-25.81	32.27	83	Myre de Cavalho 1295 (SRGH)	1952	Herbarium	this study	Illumina HiSeq 3000	GenoToul-GeT-PlaGE (Toulouse, France)	(to be deposited)	(to be deposited)	19136320	150	1.05957	4007_ACTTGA_L006	IV	E	E
A. semialata	MOZ1601-04	MOZ16-01-04	Mozambique	-13.16	C4	5.35246	6x	-12.87	38.99	450	Lundgren; Mapaura; Bianconi (LMA, SRGH, SHD)	2016	Silica-dried	Dunning et al. 2019	Illumina HiSeq 2500	Edinburgh Genomics (UK)	SRS3552398	(to be deposited)	20495088	250	0.978807	MOZ16-01-04	IV	E	E
A. semialata	MOZ2	31776	Mozambique	-	-	-	-	-18.06	33.17	614	Torre Sofala 5845 (K)	1943	Herbarium	this study	Illumina HiSeq 3000	GenoToul-GeT-PlaGE (Toulouse, France)	(to be deposited)	(to be deposited)	18772636	150	1.03944	31776_GTGGCC_L006	I	A	A
A. semialata	MYA1	31759	Myanmar	-	-	-	-	20.78	97.03	1400	McKee 6138 (K)	1958	Herbarium	Olofsson et al. 2019	Illumina HiSeq 3000	GenoToul-GeT-PlaGE (Toulouse, France)	PRJNA560360	(to be deposited)	39793716	150	2.20337	31759_GATCAG_L006	IV	D	D
A. semialata	NGR1	JOL1001	Nigeria	-10.34	C4	-	-	10.52	7.44	600	Kea 25797 (K)	1950	Herbarium	this study	Illumina HiSeq 3000	GenoToul-GeT-PlaGE (Toulouse, France)	(to be deposited)	(to be deposited)	32366552	150	1.79213	JOL-1001_ATCACG_L007	IV	E	E
A. semialata	PHI1601-01	PHIL16-01	Philippines	-15.85	C4	2.27639	2x	15.95	121.01	301	-	2015	Field cutting	Dunning et al. 2019	Illumina HiSeq 2500	Edinburgh Genomics (UK)	SRS3552399	(to be deposited)	31778722	250	3.56854	AS-PHIL16-01	IV	D	D
A. semialata	PNG1	4001	Papua New Guinea	-10.36	C4	-	-	-9.08	143.2	13	Brass 6343 (K; BRI)	1936	Herbarium	Olofsson et al. 2019	Illumina HiSeq 3000	GenoToul-GeT-PlaGE (Toulouse, France)	PRJNA560360	(to be deposited)	11702830	150	0.647983	4001_CGATGT_L006	IV	D	D
A. semialata	RSA1	BL	South Africa	-28	C3	2.28491	2x	-29.71	29.96	1409	-	2012	Field cutting	Lundgren et al. 2015	Illumina HiSeq 2500	GenoToul-GeT-PlaGE (Toulouse, France)	SRS1634613	KT281148.1	14326452	100	0.641108	Allo-BL_CGATGT_L007	I	A	A
A. semialata	RSA2	JM	South Africa	-30.8	C3	1.84	2x	-33.32	26.44	638	-	2012	Field cutting	Lundgren et al. 2015	Illumina HiSeq 2500	GenoToul-GeT-PlaGE (Toulouse, France)	SRS1634614	KT281150.1	12069794	100	0.670723	Allo-JM_TGACCA_L007	I	A	A
A. semialata	RSA2365-1	MSV2365	South Africa	-	C3	2.20379	2x	-28.9691	29.2347	1640	Vorontsova 2365 (K)	2018	Silica-dried	this study	Illumina HiSeq 2500	Sheffield Diagnostic Genetics Service (UK)	(to be deposited)	(to be deposited)	55835800	250	6.47655	MSV2365	I	A	A
A. semialata	RSA3-01	MDG-1	South Africa	-13.91	C4	5.3257	6x	-25.76	29.47	1442	-	2012	Field cutting	Dunning et al. 2019	Illumina HiSeq 2500	Edinburgh Genomics (UK)	SRS3552397	(to be deposited)	28472360	250	1.36662	MDG-1	IV	E	E
A. semialata	RSA4-01	SFD-1	South Africa	-	C4	-	6x	-28.39	29.04	1729	-	2012	Field cutting	Dunning et al. 2019	Illumina HiSeq 2500	Edinburgh Genomics (UK)	SRS3552396	(to be deposited)	25896664	250	2.38982	SFD-1	IV	E	E
A. semialata	RSA5-03	KWT3	South Africa	-31.18	C3	1.78	2x	-32.7	27.53	692	-	2012	Field cutting	Dunning et al. 2019	Illumina HiSeq 2500	Edinburgh Genomics (UK)	SRS3552384	(to be deposited)	194121380	250	27.8775	KWT3	I	A	A
A. semialata	RSA6-09	GMT9	South Africa	-29.1	C3	-	2x	-33.32	26.53	593	Simpson & Ripley-1 (SHD)	2015	From seed	Dunning et al. 2019	Illumina HiSeq 2500	Edinburgh Genomics (UK)	SRS3552379	(to be deposited)	59078754	250	5.45196	GMT9	I	A	A
A. semialata	RSA8-06	CRL4-6	South Africa	-24.8	C3	2.10743	2x	-25.74	30.24	1646	-	2012	Silica-dried	Dunning et al. 2019	Illumina HiSeq 2500	Edinburgh Genomics (UK)	SRS3552378	(to be deposited)	22737054	250	2.75792	CRL4-6	I	A	A
A. semialata	SLE1	31765	Sierra Leone	-10.7	C4	-	-	8.77	-12.78	53	Jordan 869 (K)	1953	Herbarium	this study	Illumina HiSeq 3000	GenoToul-GeT-PlaGE (Toulouse, France)	(to be deposited)	(to be deposited)	33821150	150	1.87267	31765_GATCAG_L007	IV	E	E
A. semialata	SRL1702-03	SRL17-02-03	Sri Lanka	-	-	2.02	2x	6.9	79.8	0	Dunning, Yakandawala, Ariyarathne-02 (SHD)	2017	Silica-dried	Olofsson et al. 2019	Illumina HiSeq 2500	Sheffield Diagnostic Genetics Service (UK)	PRJNA560360	(to be deposited)	40369844	250	5.10866	SRL17-02-03_GAATTCGT-TAAGATTA-AHLHTHBBXX_L005	IV	D	D
A. semialata	TAN1-04A	L04A	Tanzania	-25.31	C3+C4	1.92	2x	-8.51	35.17	1845	-	2014	Field cutting	Dunning et al. 2019	Illumina HiSeq 2500	Edinburgh Genomics (UK)	SRS3552381	(to be deposited)	43625160	250	5.80814	L04-A	II	C	C
A. semialata	TAN1602-04	TAN16-02-04	Tanzania	-	C3+C4	2.47263	2x	-7.94	31.68	2110	Dunning, Dunning, Kayombo 2 (SHD) / C.J. Kayombo 7832 (FTOH)	2016	Silica-dried	Dunning et al. 2019	Illumina HiSeq 2500	Edinburgh Genomics (UK)	SRS3552387	(to be deposited)	25881924	250	2.6757	AS-TAN16-02-04	II	B	B
A. semialata	TAN2-01	L01A	Tanzania	-26.5	C3+C4	2.24	2x	-5.63	32.69	1122	Lundgren & Christin 1 (SHD,NHT)	2014	Field cutting	Dunning et al. 2019	Illumina HiSeq 2500	Edinburgh Genomics (UK)	SRS3552380	(to be deposited)	45774384	250	5.22367	L01-A	II	B	B
A. semialata	TAN3	39688	Tanzania	-18.6	C3+C4	-	-	-7.87	31.67	2242	Ruffo & Kisena 2806 (K)	1987	Herbarium	Olofsson et al. 2016	Illumina HiSeq 2500	GenoToul-GeT-PlaGE (Toulouse, France)	SRS1634616	KX752084.1	33537244	125	1.54746	All-sem-39688_CGATGT_L003	unplaced	B	B
A. semialata	TAN4-01	TAN16-03-01	Tanzania	-12.03	C4	2.0049	2x	-9.04	32.48	1624	Lundgren & Christin 2 (SHD,NHT)	2016	Field cutting	Olofsson et al. 2019	Illumina HiSeq 2500	Sheffield Diagnostic Genetics Service (UK)	PRJNA560360	(to be deposited)	38638128	250	4.92634	AS-TAN16-03-01	III	G	G
A. semialata	TAN4-08	TAN16-03-08	Tanzania	-12.35	C4	2.47076	2x	-9.04	32.48	1624	Lundgren & Christin 2 (SHD,NHT)	2016	Field cutting	Dunning et al. 2019	Illumina HiSeq 2500	Edinburgh Genomics (UK)	SRS3552383	(to be deposited)	38248172	250	3.95714	TAN-16-03	III	G	G
A. semialata	TAN4-O	L02O	Tanzania	-11.42	C4	2.06	2x	-9.04	32.48	1624	Lundgren & Christin 2 (SHD,NHT)	2014	Field cutting	Lundgren et al. 2015	Illumina HiSeq 2500	GenoToul-GeT-PlaGE (Toulouse, France)	SRS1634603	KT281152.1	18395178	100	0.913057	Allo-L020_TGACCA_L002	III	G	G
A. semialata	TAN5	31772	Tanzania	-21.4	C3+C4	-	-	-9.23	34.95	1696	Emson 340 (K)	1932	Herbarium	this study	Illumina HiSeq 3000	GenoToul-GeT-PlaGE (Toulouse, France)	(to be deposited)	(to be deposited)	31881356	150	1.76526	31772_AGTTCC_L006	II	C	C
A. semialata	TAN6	31773	Tanzania	-	-	-	-	-10.5	39.05	298	Bidgood et al 1832 (K)	1991	Herbarium	this study	Illumina HiSeq 3000	GenoToul-GeT-PlaGE (Toulouse, France)	(to be deposited)	(to be deposited)	34369968	150	1.90306	31773_GGCTAC_L007	IV	E	E
A. semialata	THA1	ATSS837	Thailand	-12.2	C4	-	-	18.41	100.33	360	AT & SS 837 (TCD)	2007	Silica-dried	Lundgren et al. 2015	Illumina HiSeq 2500	GenoToul-GeT-PlaGE (Toulouse, France)	SRS1634608	KT281147.1	16557636	100	0.611195	Allo-ATSS837_CGATGT_L002	IV	D	D
A. semialata	TPE1-10	TW10	Taiwan	-	-	1.91	2x	24.4674	120.718	71	-	2014	Field cutting	Dunning et al. 2019	Illumina HiSeq 2500	Edinburgh Genomics (UK)	SRS3552392	(to be deposited)	169555422	250	22.6923	TW10	IV	D	D
A. semialata	UGA1	31774	Uganda	-10.35	C4	-	-	4.12	33.98	1912	Wilson 907 (K)	1960	Herbarium	this study	Illumina HiSeq 3000	GenoToul-GeT-PlaGE (Toulouse, France)	(to be deposited)	(to be deposited)	26825898	150	1.48534	31774_ATGTCA_L006	IV	E	E
A. semialata	ZAM1503-03	ZAM15-03-03	Zambia	-21.54	C3+C4	2.14182	2x	-10.2342	29.8303	1352	Nyirenda, Lundgren, Dunning-3 (SHD,UZL)	2015	Field cutting	Dunning et al. 2019	Illumina HiSeq 2500	Edinburgh Genomics (UK)	SRS3552386	(to be deposited)	33404846	250	3.98683	AS-ZAM15-03-03	II	B	B
A. semialata	ZAM1503-05	ZAM15-03-05	Zambia	-13.5	C4	5.84377	6x	-10.2342	29.8303	1352	Nyirenda, Lundgren, Dunning-3 (SHD,UZL)	2015	Field cutting	this study	Illumina HiSeq 2500	Sheffield Diagnostic Genetics Service (UK)	(to be deposited)	(to be deposited)	29102260	150	0.763812	ZAM15-03-05_TAATGCGC-GTCAGTAC-AHLHTHBBXX_L005	III	G	G
A. semialata	ZAM1505-10	ZAM15-05-10	Zambia	-13.17	C4	2.23	2x	-11.45	29.02	1294	Nyirenda, Lundgren, Dunning-5 (SHD,UZL)	2015	Field cutting	this study	Illumina HiSeq 2500	Edinburgh Genomics (UK)	(to be deposited)	(to be deposited)	202008606	250	23.1561	ZAM15-05-10	III	G	G
A. semialata	ZAM1506-01	ZAM16-06-01	Zambia	-	-	6.7124	6x	-13.55	29.67	1401	Nyirenda, Lundgren, Dunning-6 (SHD,UZL)	2015	Field cutting	Dunning et al. 2019	Illumina HiSeq 2500	Edinburgh Genomics (UK)	SRS3552382	(to be deposited)	43561840	250	1.65894	AS-ZAM16-06-01	III	E	G
A. semialata	ZAM1507-04	ZAM15-07-04	Zambia	-12.06	C4	5.65	6x	-11.81	24.37	1439	Nyirenda, Lundgren, Dunning-7a (SHD,UZL)	2015	Field cutting	this study	Illumina HiSeq 3000	GenoToul-GeT-PlaGE (Toulouse, France)	(to be deposited)	(to be deposited)	17432034	150	0.473208	ZAM15-07-04_ATTCAGAA-CTTCGCCT-AHLHTHBBXX_L005	III	G	G
A. semialata	ZAM1507-19	ZAM15-07-19	Zambia	-23.36	C3+C4	2.09	2x	-11.81	24.37	1439	Nyirenda, Lundgren, Dunning-7a (SHD,UZL)	2015	Field cutting	Dunning et al. 2019	Illumina HiSeq 2500	Edinburgh Genomics (UK)	SRS3552385	(to be deposited)	19979064	250	2.4436	AS-ZAM15-07-19	II	B	B
A. semialata	ZAM1701-17	ZAM17-01-1_7	Zambia	-12.9848	C4	2.17794	2x	-14.3226	28.5443	1125	F. Nyirenda, J.K. Olofsson, P.A. Christin ZAM17-01 (SHD,UZL)	2017	From seed	this study	Illumina HiSeq 2500	Sheffield Diagnostic Genetics Service (UK)	(to be deposited)	(to be deposited)	67324326	250	7.90181	ZAM17-01-1_7	III	G	G
A. semialata	ZAM1705-23	ZAM17-05-03	Zambia	-21.7814	C3+C4	2.50571	2x	-11.549	29.2808	1176	F. Nyirenda, J.K. Olofsson, P.A. Christin ZAM17-05 (SHD,UZL)	2017	Silica-dried	this study	Illumina HiSeq 2500	Sheffield Diagnostic Genetics Service (UK)	(to be deposited)	(to be deposited)	32363756	250	3.30164	ZAM17-05-03	II	B	B
A. semialata	ZAM1723-05	ZAM17-23-05	Zambia	-	-	2.76735	2x	-11.0233	31.9542	1440	F. Nyirenda, J.K. Olofsson, P.A. Christin ZAM17-23 (SHD,UZL)	2017	Silica-dried	this study	Illumina HiSeq 2500	Sheffield Diagnostic Genetics Service (UK)	(to be deposited)	(to be deposited)	41231072	250	3.80857	ZAM17-23-05	II	B	B
A. semialata	ZAM1946-10	ZAM19-46-10	Zambia	-	-	2.41148	2x	-11.3319	28.7822	1235	F. Nyirenda, J.K. Olofsson, P.A. Christin ZAM17-10 (SHD,UZL)	2019	Silica-dried	this study	Illumina HiSeq 2500	Sheffield Diagnostic Genetics Service (UK)	(to be deposited)	(to be deposited)	78310316	125	4.15056	ZAM19-46-10Allo1	III	G	G
A. semialata	ZAM1946-19	ZAM19-46-19	Zambia	-	-	2.28705	2x	-11.3319	28.7822	1235	F. Nyirenda, J.K. Olofsson, P.A. Christin ZAM17-10 (SHD,UZL)	2019	Silica-dried	this study	Illumina HiSeq 2500	Sheffield Diagnostic Genetics Service (UK)	(to be deposited)	(to be deposited)	91399862	125	5.10788	ZAM19-46-19Allo1	III	G	G
A. semialata	ZIM1504-61	ZIM15-04-61	Zimbabwe	-	-	2.30413	2x	-19.7	32.86	1732	Lundgren; Mapaura (SHD, SRGH)	2015	Field cutting	Dunning et al. 2019	Illumina HiSeq 2500	Edinburgh Genomics (UK)	SRS3552394	(to be deposited)	39529864	250	4.38551	ZIM15-04-61	I	A	A
A. semialata	TAN1-04B**	L04B	Tanzania	-23.88		2.07	2x	-8.51	35.17	1845		2014	Field cutting	this study	Illumina HiSeq 2500	Edinburgh Genomics (UK)	(to be deposited)	-	199558022	250	24.6434	LO4-B	-	-	-
A. semialata	H24-RSA9xAUS1**	EML11-200	(F1 hybrid C3 x C4)	-26.82	-	2.16	2x	-	-	-	-	-	-	this study	Illumina HiSeq 2500	Edinburgh Genomics (UK)	(to be deposited)	-	37726408	250	4.46471	EML11-2	-	-	-
* sequencing depth = total filtered reads x read length / [genome size (2C, in pg) X 978000000]; for samples for which genome size was not measured, the largest diploid genome size was used (2C = 2.77 pg), except for CMR1, which is closely related to 12x individuals, and for which we use a 12x genome size (2C = 11.87pg)
** accessions used only for genome composition analyses
Elevation data extracted from api.opentopodata.org using geographical coordinates
